# Integrating longitudinal hyperspectral phenotyping with AI and GWAS to dissect barley waterlogging responses

**DOI:** 10.64898/2026.06.02.729597

**Authors:** Villő Bernád, Jason J. Walsh, Emilie Jacob, Mortaza Khodaeiaminjan, Nick Zhang, Keru Wang, Faezeh Fadaei, Laura Craig, Wagner Barreto-Souza, Eleni Mangina, Laurent Gutierrez, Sónia Negrão

**Affiliations:** School of Biology and Environmental Science, University College Dublin, Dublin, Ireland; Centre de Ressources Régionales en Biologie Moléculaire, Université de Picardie Jules Verne, Amiens, France; School of Mathematics and Statistics, University College Dublin, Dublin, Ireland; School of Computer Science, University College Dublin, Dublin, Ireland

**Keywords:** Artificial intelligence, Barley, GWAS, High-throughput phenotyping, Hyperspectral imaging, Phenomics, Waterlogging

## Abstract

Waterlogging is a major constraint on barley productivity, yet its dynamic, multi-phase nature makes it challenging to dissect using traditional phenotyping approaches. High-throughput phenotyping (HTP) platforms address this by enabling temporal, multi-sensor imaging of large populations, but generate complex datasets that demand new analytical frameworks. Here, we imaged 230 barley accessions over 14 days of waterlogging stress and seven days of recovery using visible, chlorophyll fluorescence, and hyperspectral sensors. Explainable AI was applied to classify stress responses into early stress, late stress, and recovery phases, achieving 86% classification accuracy, and to identify the hyperspectral indices most informative for each phase. Water index (WATER1) and structure insensitive pigment index (SIPI) emerged as primary predictors of stress response. Longitudinal genome-wide association studies (GWAS), using a treatment-by-marker interaction model, identified 236 significant loci across 12 linkage disequilibrium blocks, implicating candidate genes involved in oxidative stress regulation, transcriptional control, and auxin transport. MYB transcription factors were consistently identified across all stress phases, underscoring their central role in waterlogging adaptation. To support interpretation of longitudinal GWAS results, we developed 3D-QTLVis, an interactive visualisation tool that extends Manhattan plots across time, enabling clearer identification of dynamic genomic regions underlying stress tolerance.
