## Supplemental Tables for "Integrating longitudinal hyperspectral phenotyping with AI and GWAS to dissect barley waterlogging responses": Supplementary Materials.xlsx

### Sheet: Supp. Table 1
Table S1. Date and number of accessions of the six UPJV runs
Run	Start Date	End date	Number of accessions
1	16.09.2021	05.10.2025	32
2	27.01.2022	16.02.2022	88
3	04.03.2022	24.03.2022	68
4	30.05.2022	20.06.2022	72
5	15.09.2022	05.10.2025	77
6	27.01.2023	16.02.2023	20

### Sheet: Supp. Table 2
Table S2. Summary of the Hyperspectral Vegetation Indices, including abbreviation, full name, equation, and description of each indices
Abbreviation	Full Name	Formula	Description
MCARI1	Modified Chlorophyll Absorption in Reflectance Index	(R700 - R670) - 0.2 * (R700 - R550)/(R700)	Measures chlorophyll content and vegetation vigour [daughtry2000estimating]
NDVI	Normalized difference Vegetation index	(NIR800 - Red670)/(NIR800 + Red670)	Evaluates green vegetation through a normalized ratio [AlTamimi2022]
NDVI2	Normalized Difference Vegetation Index 2	(NIR860 - Red665)/(NIR860 + Red665)	Variant of NDVI that is optimizes for specific wavelengths [rouse1974monitoring]
PRI	Photochemical Reflectance Index	(R531 - R570)/(R531 + R570)	Measures variations in carotenoid pigments associated with the efficiency of photosynthetic light utilization \autocite{gamon1992narrow}
PSRI	Plant Senescence Reflectance Index	(Red680 - Blue501)/(Red Edge750)	Detects early signs of stress and chlorophyll degradation [merzlyak1999non]
OSAVI	Optimized Soil Adjust Vegetation Index	(NIR860 - Red665)/(NIR860 + Red665 + 0.16)	mprovement on \gls{NDVI}, minimise the effect soil brightness [rondeaux1996optimization]
SIPI	Structure Insensitive Pigment Index	(NIR800 - Blue445)/(NIR800 + Red445)	Measures the carotenoid-to-chlorophyll ratio, indicating leaf pigment composition and structural integrity [penuelas1998visible]
WATER1	Water Index 1	NIR860/SWIR1240	Measures leaf water content [galvao2005discrimination]

### Sheet: Supp. Table 3
Table S3. Heritability of eleven phenotypic traits over 21 days under controlled and waterlogged conditions
Trait	Control	Waterlogged
PSA	0.5174	0.7219
RGR	0.382	0.2444
QY	0.8711	0.7255
NDVI2	0.1653	0.2186
PRI	0.5629	0.5398
SIPI	0.4525	0.3848
NDVI	0.4118	0.4215
PSRI	0.1475	0.2414
MCARI1	0.6281	0.5078
OSAVI	0.5752	0.4961
WATER1	0.1869	0.153

### Sheet: Supp. Table 4.
Table S4. List of significant marker-trait associations detected by GWAS using BLINK and Interaction models under controlled conditions. 'C' denotes control treatment and 'WL' waterlogged.
LD block	Trait	Day	SNP	Chromosome	Position (bp)	P-value	Effect Size	MAF	Alleles	Model
H1 - 27	WATER1	16	JHI-Hv50k-2016-5784	1	5662837	1.3e-06	0.0632	0.0594	T/A	Int+Q+K
	WATER1	18	JHI-Hv50k-2016-5784	1	5662837	2.68e-07	0.0537	0.0594	T/A	Int+Q+K
	WATER1	19	JHI-Hv50k-2016-5784	1	5662837	2.51e-07	0.0452	0.0594	T/A	Int+Q+K
	WATER1	20	JHI-Hv50k-2016-5784	1	5662837	1.33e-07	0.0427	0.0594	T/A	Int+Q+K
	WATER1	21	JHI-Hv50k-2016-5784	1	5662837	1.42e-08	0.0607	0.0594	T/A	Int+Q+K
	WATER1.WL	21	JHI-Hv50k-2016-5784	1	5662837	1.3e-07	-0.2016	0.0594	T/A	BLINK
H2 - 157	WATER1	2	JHI-Hv50k-2016-80221	2	54696620	0.000186471	-0.3703	0.3425	G/A	Int+Q+K
	WATER1	3	JHI-Hv50k-2016-80221	2	54696620	4.04e-06	-0.5002	0.3425	G/A	Int+Q+K
	WATER1	4	JHI-Hv50k-2016-80221	2	54696620	5.73e-06	-0.2516	0.3425	G/A	Int+Q+K
	WATER1	5	JHI-Hv50k-2016-80221	2	54696620	4.11e-05	-0.2679	0.3425	G/A	Int+Q+K
	WATER1	2	JHI-Hv50k-2016-80251	2	54717034	0.00032425	0.3604	0.4475	C/T	Int+Q+K
	WATER1	3	JHI-Hv50k-2016-80251	2	54717034	0.000246933	0.3921	0.4475	C/T	Int+Q+K
	WATER1	5	JHI-Hv50k-2016-80251	2	54717034	0.000819427	0.2415	0.4475	C/T	Int+Q+K
H2 - 333	PSRI	18	JHI-Hv50k-2016-128479	2	631417831	3.4e-05	-0.0018	0.1096	C/T	Int+Q+K
	PSRI	19	JHI-Hv50k-2016-128479	2	631417831	2.21e-05	-0.0027	0.1096	C/T	Int+Q+K
	PSRI	20	JHI-Hv50k-2016-128479	2	631417831	2.92e-05	-0.0024	0.1096	C/T	Int+Q+K
	PSRI	21	JHI-Hv50k-2016-128479	2	631417831	3.29e-05	-0.0019	0.1096	C/T	Int+Q+K
H3 - 396	PSRI	19	JHI-Hv50k-2016-223306	3	612243375	4.68e-05	0.0057	0.0594	G/A	Int+Q+K
	PSRI	18	JHI-Hv50k-2016-223621	3	612338999	4.38e-05	-0.0054	0.0502	A/G	Int+Q+K
	PSRI	19	JHI-Hv50k-2016-223621	3	612338999	1.6e-05	-0.0069	0.0502	A/G	Int+Q+K
	PSRI	20	JHI-Hv50k-2016-223621	3	612338999	1.49e-05	-0.0069	0.0502	A/G	Int+Q+K
	PSRI	21	JHI-Hv50k-2016-223621	3	612338999	2.66e-05	-0.0066	0.0502	A/G	Int+Q+K
H5 - 114	WATER1	2	JHI-Hv50k-2016-290240	5	43393672	0.000765778	-0.4831	0.1324	G/A	Int+Q+K
	WATER1	2	JHI-Hv50k-2016-290336	5	44353012	0.000765778	0.4831	0.1324	A/T	Int+Q+K
	WATER1	2	JHI-Hv50k-2016-290389	5	45034190	0.000741431	-0.4763	0.137	T/A	Int+Q+K
	WATER1	2	JHI-Hv50k-2016-290397	5	45199930	0.000156401	0.4834	0.1735	G/T	Int+Q+K
	WATER1	4	JHI-Hv50k-2016-290397	5	45199930	2.41e-05	0.3308	0.1735	G/T	Int+Q+K
	WATER1	5	JHI-Hv50k-2016-290397	5	45199930	0.000217651	0.3297	0.1735	G/T	Int+Q+K
	WATER1	2	JHI-Hv50k-2016-290401	5	45217300	0.000156401	-0.4834	0.1735	T/G	Int+Q+K
	WATER1	4	JHI-Hv50k-2016-290401	5	45217300	2.41e-05	-0.3308	0.1735	T/G	Int+Q+K
	WATER1	5	JHI-Hv50k-2016-290401	5	45217300	0.000217651	-0.3297	0.1735	T/G	Int+Q+K
	WATER1	2	JHI-Hv50k-2016-290445	5	46095152	0.000394814	0.3612	0.21	C/T	Int+Q+K
	WATER1	3	JHI-Hv50k-2016-290445	5	46095152	0.000960887	0.3068	0.21	C/T	Int+Q+K
H5 - 115	WATER1	2	JHI-Hv50k-2016-290535	5	48340396	0.00120109	-0.342	0.2192	G/C	Int+Q+K
	WATER1	3	JHI-Hv50k-2016-290535	5	48340396	0.00188483	-0.2169	0.2192	G/C	Int+Q+K
	WATER1	4	JHI-Hv50k-2016-290535	5	48340396	8.18e-05	-0.2083	0.2192	G/C	Int+Q+K
	WATER1	5	JHI-Hv50k-2016-290535	5	48340396	0.000794056	-0.2407	0.2192	G/C	Int+Q+K
	WATER1	2	JHI-Hv50k-2016-290538	5	48488368	0.00203893	-0.5087	0.1233	T/A	Int+Q+K
	WATER1	2	JHI-Hv50k-2016-290558	5	48856916	2.87e-05	0.7468	0.0913	C/T	Int+Q+K
	WATER1	3	JHI-Hv50k-2016-290558	5	48856916	0.00129969	0.4554	0.0913	C/T	Int+Q+K
	WATER1	4	JHI-Hv50k-2016-290558	5	48856916	0.000109335	0.4172	0.0913	C/T	Int+Q+K
	WATER1	2	JHI-Hv50k-2016-290571	5	49108405	0.00166843	-0.463	0.1324	G/A	Int+Q+K
	WATER1	2	JHI-Hv50k-2016-290748	5	54166129	0.00115937	0.4629	0.1324	C/T	Int+Q+K
	WATER1	2	JHI-Hv50k-2016-290761	5	54372003	0.00203893	0.5087	0.1233	C/T	Int+Q+K
	WATER1	2	JHI-Hv50k-2016-290864	5	55664871	0.00170359	0.3709	0.1598	C/T	Int+Q+K
	WATER1	4	JHI-Hv50k-2016-290864	5	55664871	0.000101254	0.2908	0.1598	C/T	Int+Q+K
	WATER1	2	JHI-Hv50k-2016-290915	5	55747798	0.00170359	-0.3709	0.1598	C/A	Int+Q+K
	WATER1	4	JHI-Hv50k-2016-290915	5	55747798	0.000101254	-0.2908	0.1598	C/A	Int+Q+K
	WATER1	2	JHI-Hv50k-2016-290928	5	55876842	0.00120109	0.342	0.2192	A/T	Int+Q+K
	WATER1	3	JHI-Hv50k-2016-290928	5	55876842	0.00188483	0.2169	0.2192	A/T	Int+Q+K
	WATER1	4	JHI-Hv50k-2016-290928	5	55876842	8.18e-05	0.2083	0.2192	A/T	Int+Q+K
	WATER1	5	JHI-Hv50k-2016-290928	5	55876842	0.000794056	0.2407	0.2192	A/T	Int+Q+K
	WATER1	2	JHI-Hv50k-2016-290942	5	56150001	0.000519586	-0.503	0.137	G/A	Int+Q+K
	WATER1	2	JHI-Hv50k-2016-290958	5	56262853	0.00120109	0.342	0.2192	C/G	Int+Q+K
	WATER1	3	JHI-Hv50k-2016-290958	5	56262853	0.00188483	0.2169	0.2192	C/G	Int+Q+K
	WATER1	4	JHI-Hv50k-2016-290958	5	56262853	8.18e-05	0.2083	0.2192	C/G	Int+Q+K
	WATER1	5	JHI-Hv50k-2016-290958	5	56262853	0.000794056	0.2407	0.2192	C/G	Int+Q+K
	WATER1	2	JHI-Hv50k-2016-290972	5	56663116	0.00146236	-0.4471	0.137	T/C	Int+Q+K
	WATER1	2	JHI-Hv50k-2016-291135	5	59589755	0.00146236	-0.4471	0.137	T/G	Int+Q+K
	WATER1	3	JHI-Hv50k-2016-291646	5	64820043	0.000540292	0.3834	0.3196	A/G	Int+Q+K
	WATER1	3	JHI-Hv50k-2016-291801	5	65029132	0.000579803	-0.4155	0.347	T/C	Int+Q+K
	WATER1	3	JHI-Hv50k-2016-291811	5	65308560	0.00116834	-0.3778	0.3059	G/A	Int+Q+K
	WATER1	3	JHI-Hv50k-2016-291836	5	65565270	0.00116834	0.3778	0.3059	C/T	Int+Q+K
	WATER1	3	JHI-Hv50k-2016-291866	5	66129446	0.000274161	-0.39	0.3653	G/A	Int+Q+K
	WATER1	3	JHI-Hv50k-2016-291873	5	66086246	0.000274161	-0.39	0.3653	C/A	Int+Q+K
	WATER1	3	JHI-Hv50k-2016-291879	5	66187164	0.00116834	-0.3778	0.3059	G/A	Int+Q+K
	WATER1	3	JHI-Hv50k-2016-291905	5	66576408	0.000725572	0.4099	0.3196	C/G	Int+Q+K
	WATER1	3	JHI-Hv50k-2016-291912	5	66883325	0.000262204	-0.4639	0.3059	G/A	Int+Q+K
	WATER1	3	JHI-Hv50k-2016-291937	5	67057237	0.000275524	0.4538	0.3105	C/T	Int+Q+K
	WATER1	3	JHI-Hv50k-2016-292007	5	68246333	0.000659845	-0.4153	0.3333	T/C	Int+Q+K
	WATER1	3	JHI-Hv50k-2016-292032	5	68724522	0.000641255	-0.4319	0.2968	T/A	Int+Q+K
	WATER1	3	JHI-Hv50k-2016-292094	5	69638413	0.000275524	0.4538	0.3105	A/G	Int+Q+K
	WATER1	3	JHI-Hv50k-2016-292109	5	69620294	0.000371886	0.4345	0.3288	A/G	Int+Q+K
	WATER1	3	JHI-Hv50k-2016-292116	5	69703447	0.00071594	-0.3116	0.3288	T/G	Int+Q+K
	WATER1	3	JHI-Hv50k-2016-292121	5	70022744	0.000659845	0.4153	0.3333	C/T	Int+Q+K
	WATER1	3	JHI-Hv50k-2016-292140	5	70456583	0.000652469	0.4172	0.3288	G/T	Int+Q+K
	WATER1	3	JHI-Hv50k-2016-292222	5	72613460	0.00140867	0.3332	0.3699	A/G	Int+Q+K
	WATER1	3	JHI-Hv50k-2016-292287	5	73503317	0.000407836	-0.4295	0.3151	G/A	Int+Q+K
	WATER1	3	JHI-Hv50k-2016-292492	5	75719086	0.00192018	-0.2843	0.3562	T/A	Int+Q+K
	WATER1	3	JHI-Hv50k-2016-292583	5	76099449	0.000937513	0.3917	0.3379	A/C	Int+Q+K
	WATER1	3	JHI-Hv50k-2016-292623	5	76079018	0.000407836	-0.4295	0.3151	G/A	Int+Q+K
	WATER1	3	JHI-Hv50k-2016-292719	5	76961803	0.000407836	0.4295	0.3151	G/T	Int+Q+K
	WATER1	3	JHI-Hv50k-2016-292759	5	77555584	0.000956946	0.3836	0.3379	G/T	Int+Q+K
	WATER1	3	JHI-Hv50k-2016-292771	5	78103632	0.000937513	0.3917	0.3379	C/T	Int+Q+K
	WATER1	3	JHI-Hv50k-2016-292881	5	80313759	0.000407836	0.4295	0.3151	G/T	Int+Q+K
	WATER1	3	JHI-Hv50k-2016-292903	5	81083637	0.000407836	-0.4295	0.3151	G/C	Int+Q+K
	WATER1	3	JHI-Hv50k-2016-292980	5	81792403	0.00019794	0.4546	0.2968	G/T	Int+Q+K
	WATER1	3	JHI-Hv50k-2016-292996	5	82152553	0.000407836	-0.4295	0.3151	G/A	Int+Q+K
	WATER1	3	JHI-Hv50k-2016-293024	5	82654740	0.000407836	-0.4295	0.3151	T/C	Int+Q+K
	WATER1	3	JHI-Hv50k-2016-293105	5	84772464	0.000407836	-0.4295	0.3151	G/C	Int+Q+K
	WATER1	3	JHI-Hv50k-2016-293140	5	85720131	0.000407836	0.4295	0.3151	G/T	Int+Q+K
	WATER1	3	JHI-Hv50k-2016-293185	5	86381925	0.00157284	0.277	0.3653	A/G	Int+Q+K
	WATER1	3	JHI-Hv50k-2016-293210	5	86633812	0.000246446	0.4381	0.3151	C/T	Int+Q+K
	WATER1	3	JHI-Hv50k-2016-293240	5	87086224	0.00174516	-0.2733	0.3653	T/C	Int+Q+K
	WATER1	3	JHI-Hv50k-2016-293317	5	88024940	0.00142904	0.2917	0.347	C/T	Int+Q+K
	WATER1	3	JHI-Hv50k-2016-293421	5	88390072	0.00142904	0.2917	0.347	C/T	Int+Q+K
	WATER1	3	JHI-Hv50k-2016-293431	5	88871830	0.00175229	0.2813	0.3516	A/C	Int+Q+K
	WATER1	3	JHI-Hv50k-2016-293433	5	89173586	0.00142904	0.2917	0.347	A/G	Int+Q+K
	WATER1	3	JHI-Hv50k-2016-293437	5	89431186	0.0017062	-0.2727	0.3516	G/C	Int+Q+K
	WATER1	3	JHI-Hv50k-2016-293470	5	90188385	0.000325708	0.4221	0.3242	C/T	Int+Q+K
	WATER1	3	JHI-Hv50k-2016-293507	5	91954327	0.00142904	-0.2917	0.347	T/A	Int+Q+K
	WATER1	3	JHI-Hv50k-2016-293518	5	92336105	0.00128901	-0.2951	0.347	G/A	Int+Q+K
	WATER1	3	JHI-Hv50k-2016-293568	5	93388981	0.000325708	0.4221	0.3242	C/T	Int+Q+K
	WATER1	3	JHI-Hv50k-2016-293618	5	94429303	0.00128901	0.2951	0.347	G/T	Int+Q+K
	WATER1	3	JHI-Hv50k-2016-293661	5	95437389	0.000325708	-0.4221	0.3242	G/C	Int+Q+K
	WATER1	3	JHI-Hv50k-2016-293666	5	96101741	0.000325708	0.4221	0.3242	C/T	Int+Q+K
	WATER1	3	JHI-Hv50k-2016-293695	5	96077607	0.00115278	-0.3004	0.347	T/C	Int+Q+K
H5 - 128	WATER1	3	JHI-Hv50k-2016-299559	5	324670872	0.0015614	0.2034	0.3653	C/T	Int+Q+K
	WATER1	4	JHI-Hv50k-2016-299559	5	324670872	6.94e-05	0.3144	0.3653	C/T	Int+Q+K
	WATER1	5	JHI-Hv50k-2016-299559	5	324670872	0.00115346	0.2214	0.3653	C/T	Int+Q+K
	WATER1	3	JHI-Hv50k-2016-299562	5	324678317	0.0015614	-0.2034	0.3653	T/A	Int+Q+K
	WATER1	4	JHI-Hv50k-2016-299562	5	324678317	6.94e-05	-0.3144	0.3653	T/A	Int+Q+K
	WATER1	5	JHI-Hv50k-2016-299562	5	324678317	0.00115346	-0.2214	0.3653	T/A	Int+Q+K
	WATER1	3	JHI-Hv50k-2016-299614	5	326060211	0.000387785	-0.332	0.3425	G/C	Int+Q+K
	WATER1	4	JHI-Hv50k-2016-299614	5	326060211	0.000138619	-0.3575	0.3425	G/C	Int+Q+K
	WATER1	5	JHI-Hv50k-2016-299614	5	326060211	0.00108466	-0.2538	0.3425	G/C	Int+Q+K
	WATER1	3	JHI-Hv50k-2016-299637	5	326503924	0.000948889	0.24	0.3607	C/G	Int+Q+K
	WATER1	4	JHI-Hv50k-2016-299637	5	326503924	6.35e-05	0.3325	0.3607	C/G	Int+Q+K
	WATER1	5	JHI-Hv50k-2016-299637	5	326503924	0.00140382	0.2312	0.3607	C/G	Int+Q+K
	WATER1	3	JHI-Hv50k-2016-299802	5	328224754	0.0011903	0.3151	0.2922	G/T	Int+Q+K
	WATER1	3	JHI-Hv50k-2016-299812	5	328390324	0.000948889	-0.24	0.3607	T/A	Int+Q+K
	WATER1	4	JHI-Hv50k-2016-299812	5	328390324	6.35e-05	-0.3325	0.3607	T/A	Int+Q+K
	WATER1	5	JHI-Hv50k-2016-299812	5	328390324	0.00140382	-0.2312	0.3607	T/A	Int+Q+K
	WATER1	3	JHI-Hv50k-2016-299883	5	329634027	0.00193601	-0.2002	0.3699	T/C	Int+Q+K
	WATER1	4	JHI-Hv50k-2016-299883	5	329634027	8.07e-05	-0.3111	0.3699	T/C	Int+Q+K
	WATER1	5	JHI-Hv50k-2016-299883	5	329634027	0.00118866	-0.2211	0.3699	T/C	Int+Q+K
	WATER1	2	JHI-Hv50k-2016-299910	5	329812800	0.00172549	0.2989	0.347	A/G	Int+Q+K
	WATER1	3	JHI-Hv50k-2016-299910	5	329812800	0.00101837	0.258	0.347	A/G	Int+Q+K
	WATER1	4	JHI-Hv50k-2016-299910	5	329812800	0.000143348	0.3346	0.347	A/G	Int+Q+K
	WATER1	5	JHI-Hv50k-2016-299910	5	329812800	0.00100582	0.2603	0.347	A/G	Int+Q+K
	WATER1	2	JHI-Hv50k-2016-299926	5	329889052	0.00172549	0.2989	0.347	C/G	Int+Q+K
	WATER1	3	JHI-Hv50k-2016-299926	5	329889052	0.00101837	0.258	0.347	C/G	Int+Q+K
	WATER1	4	JHI-Hv50k-2016-299926	5	329889052	0.000143348	0.3346	0.347	C/G	Int+Q+K
	WATER1	5	JHI-Hv50k-2016-299926	5	329889052	0.00100582	0.2603	0.347	C/G	Int+Q+K
	WATER1	3	JHI-Hv50k-2016-299949	5	330082459	0.00193601	0.2002	0.3699	C/G	Int+Q+K
	WATER1	4	JHI-Hv50k-2016-299949	5	330082459	8.07e-05	0.3111	0.3699	C/G	Int+Q+K
	WATER1	5	JHI-Hv50k-2016-299949	5	330082459	0.00118866	0.2211	0.3699	C/G	Int+Q+K
	WATER1	3	JHI-Hv50k-2016-299975	5	330087686	0.00193601	-0.2002	0.3699	T/C	Int+Q+K
	WATER1	4	JHI-Hv50k-2016-299975	5	330087686	8.07e-05	-0.3111	0.3699	T/C	Int+Q+K
	WATER1	5	JHI-Hv50k-2016-299975	5	330087686	0.00118866	-0.2211	0.3699	T/C	Int+Q+K
H5 - 507	WATER1	2	JHI-Hv50k-2016-361178	5	576647726	3.56e-06	0.6605	0.137	A/G	Int+Q+K
	WATER1	3	JHI-Hv50k-2016-361178	5	576647726	0.000539104	0.4229	0.137	A/G	Int+Q+K
	WATER1	4	JHI-Hv50k-2016-361178	5	576647726	8.5e-05	0.283	0.137	A/G	Int+Q+K
	WATER1	5	JHI-Hv50k-2016-361178	5	576647726	0.00073417	0.2249	0.137	A/G	Int+Q+K
	WATER1	2	JHI-Hv50k-2016-361337	5	576711927	3.56e-06	-0.6605	0.137	G/A	Int+Q+K
	WATER1	3	JHI-Hv50k-2016-361337	5	576711927	0.000539104	-0.4229	0.137	G/A	Int+Q+K
	WATER1	4	JHI-Hv50k-2016-361337	5	576711927	8.5e-05	-0.283	0.137	G/A	Int+Q+K
	WATER1	5	JHI-Hv50k-2016-361337	5	576711927	0.00073417	-0.2249	0.137	G/A	Int+Q+K
	WATER1	3	JHI-Hv50k-2016-362697	5	579699510	0.00166614	-0.2751	0.3333	C/T	Int+Q+K
	WATER1	3	JHI-Hv50k-2016-362716	5	579701150	0.00163028	0.2659	0.3333	T/C	Int+Q+K
	WATER1	3	JHI-Hv50k-2016-362728	5	579859379	0.000369782	-0.4185	0.2192	T/G	Int+Q+K
	WATER1	5	JHI-Hv50k-2016-362728	5	579859379	0.00107593	-0.2322	0.2192	T/G	Int+Q+K
	WATER1	2	JHI-Hv50k-2016-362729	5	579859261	0.000726296	-0.372	0.1689	T/G	Int+Q+K
	WATER1	3	JHI-Hv50k-2016-362729	5	579859261	2.31e-06	-0.635	0.1689	T/G	Int+Q+K
	WATER1	5	JHI-Hv50k-2016-362729	5	579859261	0.00013956	-0.3196	0.1689	T/G	Int+Q+K
	WATER1	3	JHI-Hv50k-2016-362873	5	579768727	0.00163028	0.2659	0.3333	T/G	Int+Q+K
	WATER1	2	JHI-Hv50k-2016-362913	5	579904708	0.000726296	0.372	0.1689	C/T	Int+Q+K
	WATER1	3	JHI-Hv50k-2016-362913	5	579904708	2.31e-06	0.635	0.1689	C/T	Int+Q+K
	WATER1	5	JHI-Hv50k-2016-362913	5	579904708	0.00013956	0.3196	0.1689	C/T	Int+Q+K
	WATER1	2	JHI-Hv50k-2016-362931	5	579992296	1.81e-06	0.8719	0.0822	G/T	Int+Q+K
	WATER1.C	3	JHI-Hv50k-2016-362931	5	579992296	1.34e-05	-0.5122	0.1142	G/T	BLINK
	WATER1	3	JHI-Hv50k-2016-362931	5	579992296	2.48e-09	1.2221	0.0822	G/T	Int+Q+K
	WATER1	4	JHI-Hv50k-2016-362931	5	579992296	8.73e-05	0.4736	0.0822	G/T	Int+Q+K
	WATER1	5	JHI-Hv50k-2016-362931	5	579992296	8.85e-05	0.4447	0.0822	G/T	Int+Q+K
	WATER1	3	JHI-Hv50k-2016-362943	5	580046733	0.000109385	-0.4601	0.1963	C/A	Int+Q+K
	WATER1	5	JHI-Hv50k-2016-362943	5	580046733	0.000302587	-0.2264	0.1963	C/A	Int+Q+K
	WATER1	2	JHI-Hv50k-2016-362947	5	580047006	5.3e-05	0.4665	0.1416	A/T	Int+Q+K
	WATER1	3	JHI-Hv50k-2016-362947	5	580047006	8.15e-08	0.7615	0.1416	A/T	Int+Q+K
	WATER1	5	JHI-Hv50k-2016-362947	5	580047006	1.48e-05	0.3453	0.1416	A/T	Int+Q+K
	WATER1	3	JHI-Hv50k-2016-363167	5	580262954	4.74e-05	0.7468	0.0959	C/T	Int+Q+K
	WATER1	5	JHI-Hv50k-2016-363167	5	580262954	3.81e-05	0.4343	0.0959	C/T	Int+Q+K
	WATER1	3	JHI-Hv50k-2016-363231	5	580398495	0.000404976	-0.4367	0.1826	C/A	Int+Q+K
	WATER1	5	JHI-Hv50k-2016-363231	5	580398495	0.000980085	-0.2138	0.1826	C/A	Int+Q+K
	WATER1	2	JHI-Hv50k-2016-363288	5	580497497	0.000104301	-0.4999	0.1279	G/A	Int+Q+K
	WATER1	3	JHI-Hv50k-2016-363288	5	580497497	3.86e-07	-0.7722	0.1279	G/A	Int+Q+K
	WATER1	5	JHI-Hv50k-2016-363288	5	580497497	5.52e-05	-0.3455	0.1279	G/A	Int+Q+K
	WATER1	2	JHI-Hv50k-2016-363290	5	580497425	0.000104301	-0.4999	0.1279	T/C	Int+Q+K
	WATER1	3	JHI-Hv50k-2016-363290	5	580497425	3.86e-07	-0.7722	0.1279	T/C	Int+Q+K
	WATER1	5	JHI-Hv50k-2016-363290	5	580497425	5.52e-05	-0.3455	0.1279	T/C	Int+Q+K
	WATER1	2	JHI-Hv50k-2016-363298	5	580475778	3.66e-07	0.9132	0.0776	C/T	Int+Q+K
	WATER1.C	3	JHI-Hv50k-2016-363298	5	580475778	3.45e-06	-0.5815	0.1027	C/T	BLINK
	WATER1	3	JHI-Hv50k-2016-363298	5	580475778	5.45e-13	1.4496	0.0776	C/T	Int+Q+K
	WATER1	4	JHI-Hv50k-2016-363298	5	580475778	1.36e-06	0.5555	0.0776	C/T	Int+Q+K
	WATER1	5	JHI-Hv50k-2016-363298	5	580475778	9.95e-08	0.6062	0.0776	C/T	Int+Q+K
	WATER1	2	JHI-Hv50k-2016-363493	5	580632544	0.00135739	-0.3775	0.1553	G/A	Int+Q+K
	WATER1	3	JHI-Hv50k-2016-363493	5	580632544	3.22e-05	-0.5671	0.1553	G/A	Int+Q+K
	WATER1	5	JHI-Hv50k-2016-363493	5	580632544	0.000504111	-0.2523	0.1553	G/A	Int+Q+K
	WATER1	2	JHI-Hv50k-2016-363674	5	580726245	0.000104301	-0.4999	0.1279	T/C	Int+Q+K
	WATER1	3	JHI-Hv50k-2016-363674	5	580726245	3.86e-07	-0.7722	0.1279	T/C	Int+Q+K
	WATER1	5	JHI-Hv50k-2016-363674	5	580726245	5.52e-05	-0.3455	0.1279	T/C	Int+Q+K
	WATER1	3	JHI-Hv50k-2016-363693	5	580682743	0.00169186	0.396	0.2146	C/G	Int+Q+K
	WATER1	2	JHI-Hv50k-2016-363724	5	580679173	0.000242832	0.4712	0.1233	C/T	Int+Q+K
	WATER1	3	JHI-Hv50k-2016-363724	5	580679173	1.47e-07	0.8242	0.1233	C/T	Int+Q+K
	WATER1	5	JHI-Hv50k-2016-363724	5	580679173	5.63e-05	0.3462	0.1233	C/T	Int+Q+K
	WATER1	3	JHI-Hv50k-2016-363725	5	580679127	0.00158265	0.4069	0.21	C/G	Int+Q+K
	WATER1	3	JHI-Hv50k-2016-363728	5	580678972	1.63e-05	-0.6355	0.1598	G/C	Int+Q+K
	WATER1	2	JHI-Hv50k-2016-363729	5	580678860	0.0024899	-0.4365	0.1507	G/A	Int+Q+K
	WATER1	3	JHI-Hv50k-2016-363729	5	580678860	1.21e-05	-0.684	0.1507	G/A	Int+Q+K
	WATER1	5	JHI-Hv50k-2016-363729	5	580678860	0.000981212	-0.2761	0.1507	G/A	Int+Q+K
	WATER1	2	JHI-Hv50k-2016-285304	5	21454951	0.000166192	0.3951	0.21	G/T	Int+Q+K
	WATER1	3	JHI-Hv50k-2016-285304	5	21454951	0.000291159	0.4347	0.21	G/T	Int+Q+K
	WATER1	5	JHI-Hv50k-2016-285304	5	21454951	0.000721764	0.2481	0.21	G/T	Int+Q+K
	WATER1	2	JHI-Hv50k-2016-285307	5	21454388	0.000261622	-0.4511	0.1324	G/A	Int+Q+K
	WATER1	5	JHI-Hv50k-2016-285307	5	21454388	0.000111343	-0.3391	0.1324	G/A	Int+Q+K
	WATER1	2	JHI-Hv50k-2016-285318	5	21452304	0.000207164	0.4398	0.137	A/C	Int+Q+K
	WATER1	5	JHI-Hv50k-2016-285318	5	21452304	4.49e-05	0.3393	0.137	A/C	Int+Q+K
	WATER1	2	JHI-Hv50k-2016-285349	5	21441159	0.000874031	0.3287	0.2283	A/G	Int+Q+K
	WATER1	3	JHI-Hv50k-2016-285349	5	21441159	0.000892026	0.3672	0.2283	A/G	Int+Q+K
	WATER1	2	JHI-Hv50k-2016-285355	5	21439856	0.000406749	0.3509	0.1872	A/C	Int+Q+K
	WATER1	5	JHI-Hv50k-2016-285355	5	21439856	0.000196256	0.2487	0.1872	A/C	Int+Q+K
	WATER1	2	JHI-Hv50k-2016-285362	5	21438800	0.000874031	-0.3287	0.2283	C/A	Int+Q+K
	WATER1	3	JHI-Hv50k-2016-285362	5	21438800	0.000892026	-0.3672	0.2283	C/A	Int+Q+K
	WATER1	2	JHI-Hv50k-2016-285371	5	21524635	0.00221899	-0.4132	0.1872	G/A	Int+Q+K
	WATER1	3	JHI-Hv50k-2016-285371	5	21524635	0.000673813	-0.5033	0.1872	G/A	Int+Q+K
	WATER1	2	JHI-Hv50k-2016-285386	5	21961605	0.000510015	-0.473	0.1553	G/A	Int+Q+K
	WATER1	5	JHI-Hv50k-2016-285386	5	21961605	0.000363342	-0.3132	0.1553	G/A	Int+Q+K
	WATER1	2	JHI-Hv50k-2016-285475	5	21869123	0.000490609	-0.3757	0.2146	G/C	Int+Q+K
	WATER1	4	JHI-Hv50k-2016-285475	5	21869123	0.000154287	-0.2676	0.2146	G/C	Int+Q+K
	WATER1	5	JHI-Hv50k-2016-285475	5	21869123	0.000514777	-0.2258	0.2146	G/C	Int+Q+K
	WATER1	5	JHI-Hv50k-2016-285540	5	22055546	0.00107429	-0.2764	0.1735	G/A	Int+Q+K
	WATER1	2	JHI-Hv50k-2016-285558	5	22058358	0.0026142	-0.3597	0.1735	T/C	Int+Q+K
	WATER1	5	JHI-Hv50k-2016-285558	5	22058358	0.00102188	-0.2798	0.1735	T/C	Int+Q+K
	WATER1	4	JHI-Hv50k-2016-285861	5	22542908	0.000176305	-0.273	0.1963	T/G	Int+Q+K
	WATER1	5	JHI-Hv50k-2016-285861	5	22542908	0.00138341	-0.1999	0.1963	T/G	Int+Q+K
	WATER1	3	JHI-Hv50k-2016-285880	5	22560898	0.000692551	-0.3999	0.1507	G/C	Int+Q+K
	WATER1	4	JHI-Hv50k-2016-285880	5	22560898	9.88e-05	-0.3249	0.1507	G/C	Int+Q+K
	WATER1	5	JHI-Hv50k-2016-285880	5	22560898	0.00108328	-0.2514	0.1507	G/C	Int+Q+K
	WATER1	2	JHI-Hv50k-2016-286076	5	23040292	0.00188399	0.2772	0.1963	C/T	Int+Q+K
H6 - 241	PSRI	16	JHI-Hv50k-2016-422491	6	539098570	2.08e-05	0.0027	0.1324	G/C	Int+Q+K
	PSRI	17	JHI-Hv50k-2016-422491	6	539098570	2.24e-06	0.0053	0.1324	G/C	Int+Q+K
	PSRI	18	JHI-Hv50k-2016-422491	6	539098570	1.8e-05	0.0045	0.1324	G/C	Int+Q+K
	PSRI	21	JHI-Hv50k-2016-422491	6	539098570	6.92e-05	0.0038	0.1324	G/C	Int+Q+K
	PSRI	16	JHI-Hv50k-2016-422681	6	539252016	2.22e-05	-0.0027	0.1324	G/T	Int+Q+K
	PSRI	17	JHI-Hv50k-2016-422681	6	539252016	2.45e-06	-0.0053	0.1324	G/T	Int+Q+K
	PSRI	18	JHI-Hv50k-2016-422681	6	539252016	2.03e-05	-0.0045	0.1324	G/T	Int+Q+K
	PSRI	21	JHI-Hv50k-2016-422681	6	539252016	8.1e-05	-0.0037	0.1324	G/T	Int+Q+K

### Sheet: Supp. Table 5.
Table S5. Summary of candidate genes containing significant markers associated with the traits evaluated under waterlogging treatment under controlled conditions, grouped according to functional annotation from GO terms.
SNP	Gene ID	Start (bp)	End (bp)	Chr.	Phase of Stress	Description
Signal Transduction and Growth Regulation
H1-27	HORVU.MOREX.r3.1HG0002680	5505598	5506682	1H	Recovery	Protein kinase domain-containing protein
H1-27	HORVU.MOREX.r3.1HG0002820	5683757	5684538	1H	Recovery	Protein kinase domain-containing protein
H1-27	HORVU.MOREX.r3.1HG0002830	5691018	5693589	1H	Recovery	Protein kinase domain-containing protein
H2-333	HORVU.MOREX.r3.2HG0202790	630358728	630360096	2H	Recovery	Protein kinase domain-containing protein
H2-333	HORVU.MOREX.r3.2HG0202800	630362092	630363461	2H	Recovery	Protein kinase domain-containing protein
H2-333	HORVU.MOREX.r3.2HG0202810	630364827	630384639	2H	Recovery	Protein kinase domain-containing protein
H2-333	HORVU.MOREX.r3.2HG0203070	630848726	630852816	2H	Recovery	Protein kinase domain-containing protein
H5-91	HORVU.MOREX.r3.5HG0429140	23892325	23893341	5H	Early	Protein kinase domain-containing protein
H5-91	HORVU.MOREX.r3.5HG0429150	23914809	23915825	5H	Early	Protein kinase domain-containing protein
H5-515	HORVU.MOREX.r3.5HG0533800	578569387	578571908	5H	Early	Protein kinase domain-containing protein
H5-515	HORVU.MOREX.r3.5HG0534720	580632172	580636159	5H	Early	Protein kinase domain-containing protein
Oxidative Stress Response
H2-333	HORVU.MOREX.r3.2HG0202910	630557865	630559147	2H	Recovery	Glutathione S-transferase
H5-91	HORVU.MOREX.r3.5HG0429380	24857233	24857544	5H	Early	Glutaredoxin domain-containing protein
H5-91	HORVU.MOREX.r3.5HG0429400	24876042	24876353	5H	Early	Glutaredoxin domain-containing protein
H5-515	HORVU.MOREX.r3.5HG0534650	580493156	580497652	5H	Early	Glutaredoxin domain-containing protein
Carbohydrate partitioning & cell wall biosynthesis
H2-333	HORVU.MOREX.r3.2HG0203240	631070773	631072476	2H	Recovery	WAT1-related protein
H5-91	HORVU.MOREX.r3.5HG0428280	21229740	21231467	5H	Early	Peroxidase
Transcription Factors
H3-396	HORVU.MOREX.r3.3HG0328110	614176944	614178298	3H	Recovery	Myb/SANT-like domain-containing protein
H5-91	HORVU.MOREX.r3.5HG0428450	22051627	22055159	5H	Early	MYB transcription factor
H5-515	HORVU.MOREX.r3.5HG0533860	578663685	578664620	5H	Early	NAC domain-containing protein
H5-515	HORVU.MOREX.r3.5HG0533870	578678515	578679450	5H	Early	NAC domain-containing protein
H5-515	HORVU.MOREX.r3.5HG0533890	578731408	578732343	5H	Early	NAC domain-containing protein
H5-515	HORVU.MOREX.r3.5HG0533900	578764020	578764955	5H	Early	NAC domain-containing protein
H5-515	HORVU.MOREX.r3.5HG0533910	578783973	578784908	5H	Early	NAC domain-containing protein
H5-515	HORVU.MOREX.r3.5HG0533960	579051481	579058119	5H	Early	NAC domain-containing protein
H5-515	HORVU.MOREX.r3.5HG0534010	579175917	579177555	5H	Early	Myb-like domain-containing protein
Other
H2-333	HORVU.MOREX.r3.2HG0203150	630926603	630929291	2H	Recovery	Sucrose transporter
H3-396	HORVU.MOREX.r3.3HG0327810	613557452	613559571	3H	Recovery	Auxin efflux carrier component
